# Nationwide multi-omics profiling of Japanese jack mackerel reveals geographic gut microbiome structuring despite host panmixia

**DOI:** 10.64898/2026.08.20.745924

**Authors:** Masa-aki Yoshida, Keito Tsunoda, Hirotoshi Kasane, Ayaka Kishimoto, Shunsuke Mori, Keito Komiya, Mayuko Hamada, Toshio Sekiguchi, Yoshiyuki Goto, Naoko Ishikawa, Yoshihisa Suyama, Davin H. E. Setiamarga

## Abstract

Host genetic markers often fail to resolve regional origins in highly connected or panmictic marine species. The Japanese jack mackerel, *Trachurus japonicus*, is a commercially important fishery species around Japan that shows little or no detectable population structure. Here, we used nationwide multi-omics profiling to compare host genomic variation and gut microbiome composition in wild *T. japonicus* collected from coastal regions across Japan. We generated MIG-seq data for 43 individuals and 16S rRNA gene profiles for 24 individuals; after quality filtering, 19 individuals remained for matched host–microbiome comparison. Genome-wide host SNP analyses showed weak or absent geographic population structure, consistent with previous evidence of panmixia in Japanese waters. In contrast, gut microbiome composition showed geographic structuring based on Bray-Curtis dissimilarity and PERMANOVA, and this pattern was not explained by proximity to river mouths or host-related variables. Locality- or individual-associated bacterial lineages contributed to the observed differences in the microbiome, while chloroplast-associated and Cyanobacteria-assigned ASVs suggested recent dietary or environmental input. These results indicate that gut microbiome can show regional biological variation not apparent from host genetic markers alone. Our study provides a proof-of-concept example of integrating host genomics and gut microbiome profiling to evaluate regional characteristics and origins in highly connected marine animals.

**Importance:** Highly dispersive marine fishes can remain genetically homogeneous across broad regions while encountering strongly contrasting environments. This disconnect limits the ability of host genetic markers to detect regional biological variation and raises a fundamental question: can host-associated microbial communities retain spatial ecological information when host population structure is weak? Using Japanese jack mackerel collected across Japan, we found weak or absent geographic structuring in host SNPs but significant locality-related variation in gut microbiome composition. The microbial pattern included broadly distributed marine-fish-associated taxa together with locally or individually enriched lineages and dietary or plankton-associated signals. These findings show that host-associated microbiomes can respond to regional ecological exposure at spatial scales not resolved by host population genomics. Beyond its potential for seafood traceability, this study establishes a framework for examining how environmental heterogeneity is recorded in animal-associated microbiomes under high host gene flow.
