## Supplementary material for "Nationwide multi-omics profiling of Japanese jack mackerel reveals geographic gut microbiome structuring despite host panmixia": Table S1

### Sheet: Supplemental table
Table S1. Sample metadata and sequencing information for Japanese jack mackerel (Trachurus japonicus) used in host genomic and gut microbiome analyses.
Sample_No	Voucher_ID	Smple_label	ASV_column_ID	Standard_label_16S	Standard_label_common	Label_type	Prefecture	Broad_region	Latitude_shipping_list	Longitude_shipping_list	Latitude_sample_list	Longitude_sample_list	Year_of_sampling	Month_of_sampling	Date_of_sampling	MIGseq_R1_file	MIGseq_R2_file	DNA_ng_ul	A260_280	A260_230	16S_ampricon_R1_file	16S_ampricon_R2_file
1	TRACjapo-OKI-MY0001	OKI-MY-0001			Tottori_1h	host-only	Tottori	Honshu Japan Sea side	35.6067	133.733	35.6067	133.733	2024	7	23	TRACjapo-OKI-MY0001_S69_L001_R1_001.fastq.gz	TRACjapo-OKI-MY0001_S69_L001_R2_001.fastq.gz	49.9	1.94	1.76
2	TRACjapo-OKI-MY0002	OKI-MY-0002			Tottori_2h	host-only	Tottori	Honshu Japan Sea side	35.6067	133.733	35.6067	133.733	2024	7	23	TRACjapo-OKI-MY0002_S70_L001_R1_001.fastq.gz	TRACjapo-OKI-MY0002_S70_L001_R2_001.fastq.gz	69.9	2.02	2.09
3	TRACjapo-OKI-MY0003	OKI-MY-0003			Oita_1h	host-only	Oita	Kyushu	33.1196	131.794	33.1196	131.794	2024	7	16	TRACjapo-OKI-MY0003_S71_L001_R1_001.fastq.gz	TRACjapo-OKI-MY0003_S71_L001_R2_001.fastq.gz	137.5	1.97	1.54
4	TRACjapo-OKI-MY0004	OKI-MY-0004			Oita_2h	host-only	Oita	Kyushu	33.1196	131.794	33.1196	131.794	2024	7	16	TRACjapo-OKI-MY0004_S72_L001_R1_001.fastq.gz	TRACjapo-OKI-MY0004_S72_L001_R2_001.fastq.gz	147.8	2.04	1.87
5	TRACjapo-OKI-MY0005	OKI-MY-0005			Mie_1h	host-only	Mie	Honshu Pacific side	34.4846	136.876	34.4846	136.876	2024	7	19	TRACjapo-OKI-MY0005_S73_L001_R1_001.fastq.gz	TRACjapo-OKI-MY0005_S73_L001_R2_001.fastq.gz	101.7	2.04	1.94
6	TRACjapo-OKI-MY0006	OKI-MY-0006			Mie_2h	host-only	Mie	Honshu Pacific side	34.4846	136.876	34.4846	136.876	2024	7	19	TRACjapo-OKI-MY0006_S74_L001_R1_001.fastq.gz	TRACjapo-OKI-MY0006_S74_L001_R2_001.fastq.gz	74.7	1.98	1.9
7	TRACjapo-OKI-MY0007	OKI-MY-0007			Mie_3h	host-only	Mie	Honshu Pacific side	34.4846	136.876	34.4846	136.876	2024	7	19	TRACjapo-OKI-MY0007_S75_L001_R1_001.fastq.gz	TRACjapo-OKI-MY0007_S75_L001_R2_001.fastq.gz	106.5	2.07	2
8	TRACjapo-OKI-MY0008	OKI-MY-0008			Mie_4h	host-only	Mie	Honshu Pacific side	34.4846	136.876	34.4846	136.876	2024	7	19	TRACjapo-OKI-MY0008_S76_L001_R1_001.fastq.gz	TRACjapo-OKI-MY0008_S76_L001_R2_001.fastq.gz	83.3	2.06	2.01
9	TRACjapo-OKI-MY0009	OKI-MY-0009			Mie_5h	host-only	Mie	Honshu Pacific side	34.4846	136.876	34.4846	136.876	2024	7	19	TRACjapo-OKI-MY0009_S77_L001_R1_001.fastq.gz	TRACjapo-OKI-MY0009_S77_L001_R2_001.fastq.gz	77	1.98	1.52
11	TRACjapo-OKI-MY0011	OKI-MY-0011	aji24-11	Fukui_1	Fukui_1	16S+host	Fukui	Honshu Japan Sea side	35.5247	135.68	35.5247	135.68	2024	7	21	TRACjapo-OKI-MY0011_S78_L001_R1_001.fastq.gz	TRACjapo-OKI-MY0011_S78_L001_R2_001.fastq.gz	166.3	2.08	1.89	aji24-11_S949_L001_R1_001.fastq.gz	aji24-11_S949_L001_R2_001.fastq.gz
12	TRACjapo-OKI-MY0012	OKI-MY-0012			Fukui_2h	host-only	Fukui	Honshu Japan Sea side	35.5247	135.68	35.5247	135.68	2024	7	21	TRACjapo-OKI-MY0012_S79_L001_R1_001.fastq.gz	TRACjapo-OKI-MY0012_S79_L001_R2_001.fastq.gz	35.7	1.98	2.03
13	TRACjapo-OKI-MY0013	OKI-MY-0013			Fukui_3h	host-only	Fukui	Honshu Japan Sea side	35.5247	135.68	35.5247	135.68	2024	7	21	TRACjapo-OKI-MY0013_S80_L001_R1_001.fastq.gz	TRACjapo-OKI-MY0013_S80_L001_R2_001.fastq.gz	92.6	2.05	2.16
14	TRACjapo-OKI-MY0014	OKI-MY-0014	aji24-14	Iwate_1	Iwate_1	16S+host	Iwate	Honshu Pacific side	39.3507	141.934	39.3507	141.934	2024	8	22	TRACjapo-OKI-MY0014_S81_L001_R1_001.fastq.gz	TRACjapo-OKI-MY0014_S81_L001_R2_001.fastq.gz	132.9	2.04	1.97	aji24-14_S950_L001_R1_001.fastq.gz	aji24-14_S950_L001_R2_001.fastq.gz
15	TRACjapo-OKI-MY0015	OKI-MY-0015	aji24-15	Iwate_2	Iwate_2	16S+host	Iwate	Honshu Pacific side	39.3507	141.934	39.3507	141.934	2024	8	22	TRACjapo-OKI-MY0015_S82_L001_R1_001.fastq.gz	TRACjapo-OKI-MY0015_S82_L001_R2_001.fastq.gz	192.5	2.02	1.45	aji24-15_S951_L001_R1_001.fastq.gz	aji24-15_S951_L001_R2_001.fastq.gz
16	TRACjapo-OKI-MY0016	OKI-MY-0016			Iwate_5h	host-only	Iwate	Honshu Pacific side	39.3507	141.934	39.3507	141.934	2024	8	22	TRACjapo-OKI-MY0016_S83_L001_R1_001.fastq.gz	TRACjapo-OKI-MY0016_S83_L001_R2_001.fastq.gz	127.9	2.05	1.96
17	TRACjapo-OKI-MY0017	OKI-MY-0017			Hyogo_6h	host-only	Hyogo	Seto Inland Sea	34.3343	134.717	34.3343	134.717	2024	9	13	TRACjapo-OKI-MY0017_S84_L001_R1_001.fastq.gz	TRACjapo-OKI-MY0017_S84_L001_R2_001.fastq.gz	190.4	2.03	1.45
18	TRACjapo-OKI-MY0018	OKI-MY-0018			Hyogo_7h	host-only	Hyogo	Seto Inland Sea	34.3343	134.717	34.3343	134.717	2024	9	13	TRACjapo-OKI-MY0018_S85_L001_R1_001.fastq.gz	TRACjapo-OKI-MY0018_S85_L001_R2_001.fastq.gz	102.8	2.01	1.79
19	TRACjapo-OKI-MY0019	OKI-MY-0019			Hyogo_8h	host-only	Hyogo	Seto Inland Sea	34.3343	134.717	34.3343	134.717	2024	9	13	TRACjapo-OKI-MY0019_S86_L001_R1_001.fastq.gz	TRACjapo-OKI-MY0019_S86_L001_R2_001.fastq.gz	128.5	2.07	1.87
20	TRACjapo-OKI-MY0020	OKI-MY-0020			Hyogo_9h	host-only	Hyogo	Seto Inland Sea	34.2925	134.66	34.2925	134.66	2024	9	14	TRACjapo-OKI-MY0020_S87_L001_R1_001.fastq.gz	TRACjapo-OKI-MY0020_S87_L001_R2_001.fastq.gz	177.3	2.02	1.99
21	TRACjapo-OKI-MY0021	OKI-MY-0021	aji24-21	Hyogo_1	Hyogo_1	16S+host	Hyogo	Seto Inland Sea	34.2925	134.66	34.2925	134.66	2024	9	14	TRACjapo-OKI-MY0021_S88_L001_R1_001.fastq.gz	TRACjapo-OKI-MY0021_S88_L001_R2_001.fastq.gz	137.1	2.02	1.87	aji24-21_S953_L001_R1_001.fastq.gz	aji24-21_S953_L001_R2_001.fastq.gz
22	TRACjapo-OKI-MY0022	OKI-MY-0022	aji24-22	Hyogo_2	Hyogo_2	16S+host	Hyogo	Seto Inland Sea	34.2925	134.66	34.2925	134.66	2024	9	14	TRACjapo-OKI-MY0022_S89_L001_R1_001.fastq.gz	TRACjapo-OKI-MY0022_S89_L001_R2_001.fastq.gz	70.2	2.09	2.5	aji24-22_S954_L001_R1_001.fastq.gz	aji24-22_S954_L001_R2_001.fastq.gz
23	TRACjapo-OKI-MY0023	OKI-MY-0023	aji24-23	Hokkaido_1	Hokkaido_1	16S+host	Hokkaido	Hokkaido	42.3389	140.934	42.3389	140.934	2024	9	9	TRACjapo-OKI-MY0023_S90_L001_R1_001.fastq.gz	TRACjapo-OKI-MY0023_S90_L001_R2_001.fastq.gz	309.5	2.09	2.21	aji24-23_S955_L001_R1_001.fastq.gz	aji24-23_S955_L001_R2_001.fastq.gz
24	TRACjapo-OKI-MY0024	OKI-MY-0024			Hokkaido_3h	host-only	Hokkaido	Hokkaido	42.3389	140.934	42.3389	140.934	2024	9	9	TRACjapo-OKI-MY0024_S91_L001_R1_001.fastq.gz	TRACjapo-OKI-MY0024_S91_L001_R2_001.fastq.gz	217.2	2.12	2.4
25	TRACjapo-OKI-MY0025	OKI-MY-0025			Hokkaido_4h	host-only	Hokkaido	Hokkaido	42.3389	140.934	42.3389	140.934	2024	9	9	TRACjapo-OKI-MY0025_S92_L001_R1_001.fastq.gz	TRACjapo-OKI-MY0025_S92_L001_R2_001.fastq.gz	158.8	2.08	2.29
26	TRACjapo-OKI-MY0026	OKI-MY-0026	aji24-26	Hokkaido_2	Hokkaido_2	16S+host	Hokkaido	Hokkaido	42.3389	140.934	42.3389	140.934	2024	9	9	TRACjapo-OKI-MY0026_S93_L001_R1_001.fastq.gz	TRACjapo-OKI-MY0026_S93_L001_R2_001.fastq.gz	229.6	2.08	2.26	aji24-26_S957_L001_R1_001.fastq.gz	aji24-26_S957_L001_R2_001.fastq.gz
27	TRACjapo-OKI-MY0027	OKI-MY-0027			Hokkaido_5h	host-only	Hokkaido	Hokkaido	42.3389	140.934	42.3389	140.934	2024	9	9	TRACjapo-OKI-MY0027_S94_L001_R1_001.fastq.gz	TRACjapo-OKI-MY0027_S94_L001_R2_001.fastq.gz	261.7	2.07	2.17
28	TRACjapo-OKI-MY0028	OKI-MY-0028			Hokkaido_6h	host-only	Hokkaido	Hokkaido	42.3389	140.934	42.3389	140.934	2024	9	9	TRACjapo-OKI-MY0028_S95_L001_R1_001.fastq.gz	TRACjapo-OKI-MY0028_S95_L001_R2_001.fastq.gz	187.6	2.09	2.22
29	TRACjapo-OKI-MY0029	OKI-MY-0029	aji24-29	Okayama_1	Okayama_1	16S+host	Okayama	Seto Inland Sea	34.6168	134.16	34.6168	134.16	2024	8	23	TRACjapo-OKI-MY0029_S96_L001_R1_001.fastq.gz	TRACjapo-OKI-MY0029_S96_L001_R2_001.fastq.gz	169.3	2.1	2.22	aji24-29_S958_L001_R1_001.fastq.gz	aji24-29_S958_L001_R2_001.fastq.gz
30	TRACjapo-OKI-MY0030	OKI-MY-0030			Okayama_3h	host-only	Okayama	Seto Inland Sea	34.6168	134.16	34.6168	134.16	2024	9	7	TRACjapo-OKI-MY0030_S97_L001_R1_001.fastq.gz	TRACjapo-OKI-MY0030_S97_L001_R2_001.fastq.gz	179.2	2.1	1.88
31	TRACjapo-OKI-MY0031	OKI-MY-0031	aji24-31	Okayama_2	Okayama_2	16S+host	Okayama	Seto Inland Sea	34.6168	134.16	34.6168	134.16	2024	9	7	TRACjapo-OKI-MY0031_S98_L001_R1_001.fastq.gz	TRACjapo-OKI-MY0031_S98_L001_R2_001.fastq.gz	163.7	2.09	2.03	aji24-31_S959_L001_R1_001.fastq.gz	aji24-31_S959_L001_R2_001.fastq.gz
33	TRACjapo-OKI-MY0033	OKI-MY-0033	aji24-33	Hyogo_3	Hyogo_3	16S+host	Hyogo	Seto Inland Sea	34.642	135.013	34.642	135.013	2024	9	15	TRACjapo-OKI-MY0033_S99_L001_R1_001.fastq.gz	TRACjapo-OKI-MY0033_S99_L001_R2_001.fastq.gz	116.4	2.03	1.79	aji24-33_S960_L001_R1_001.fastq.gz	aji24-33_S960_L001_R2_001.fastq.gz
34	TRACjapo-OKI-MY0034	OKI-MY-0034	aji24-34	Hyogo_4	Hyogo_4	16S+host	Hyogo	Seto Inland Sea	34.642	135.013	34.642	135.013	2024	9	15	TRACjapo-OKI-MY0034_S100_L001_R1_001.fastq.gz	TRACjapo-OKI-MY0034_S100_L001_R2_001.fastq.gz	179.6	2.08	2.15	aji24-34_S961_L001_R1_001.fastq.gz	aji24-34_S961_L001_R2_001.fastq.gz
35	TRACjapo-OKI-MY0035	OKI-MY-0035	aji24-35	Hyogo_5	Hyogo_5	16S+host	Hyogo	Seto Inland Sea	34.642	135.013	34.642	135.013	2024	9	15	TRACjapo-OKI-MY0035_S101_L001_R1_001.fastq.gz	TRACjapo-OKI-MY0035_S101_L001_R2_001.fastq.gz	138.1	2.02	1.64	aji24-35_S962_L001_R1_001.fastq.gz	aji24-35_S962_L001_R2_001.fastq.gz
36	TRACjapo-OKI-MY0036	OKI-MY-0036			Shizuoka_2h	host-only	Shizuoka	Honshu Pacific side	34.6972	137.596	34.6972	137.596	2024			TRACjapo-OKI-MY0036_S102_L001_R1_001.fastq.gz	TRACjapo-OKI-MY0036_S102_L001_R2_001.fastq.gz	137	2.05	2.13
37	TRACjapo-OKI-MY0037	OKI-MY-0037	aji24-37	Shizuoka_1	Shizuoka_1	16S+host	Shizuoka	Honshu Pacific side	34.6972	137.596	34.6972	137.596	2024			TRACjapo-OKI-MY0037_S103_L001_R1_001.fastq.gz	TRACjapo-OKI-MY0037_S103_L001_R2_001.fastq.gz	84.3	2.05	1.88	aji24-37_S963_L001_R1_001.fastq.gz	aji24-37_S963_L001_R2_001.fastq.gz
38	TRACjapo-OKI-MY0038	OKI-MY-0038			Shizuoka_3h	host-only	Shizuoka	Honshu Pacific side	34.6972	137.596	34.6972	137.596	2024			TRACjapo-OKI-MY0038_S104_L001_R1_001.fastq.gz	TRACjapo-OKI-MY0038_S104_L001_R2_001.fastq.gz	81.9	2.05	2.13
39	TRACjapo-OKI-MY0039	OKI-MY-0039	aji24-39	Aichi_1	Aichi_1	16S+host	Aichi	Honshu Pacific side	34.951	136.818	34.951	136.818	2024	8	20	TRACjapo-OKI-MY0039_S105_L001_R1_001.fastq.gz	TRACjapo-OKI-MY0039_S105_L001_R2_001.fastq.gz	99.4	2.1	2.25	aji24-39_S964_L001_R1_001.fastq.gz	aji24-39_S964_L001_R2_001.fastq.gz
40	TRACjapo-OKI-MY0040	OKI-MY-0040	aji24-40	Iwate_3	Iwate_3	16S+host	Iwate	Honshu Pacific side	39.3507	141.934	39.3507	141.934	2024	10	6	TRACjapo-OKI-MY0040_S106_L001_R1_001.fastq.gz	TRACjapo-OKI-MY0040_S106_L001_R2_001.fastq.gz	180	2.07	2.25	aji24-40_S965_L001_R1_001.fastq.gz	aji24-40_S965_L001_R2_001.fastq.gz
41	TRACjapo-OKI-MY0041	OKI-MY-0041	aji24-41	Iwate_4	Iwate_4	16S+host	Iwate	Honshu Pacific side	39.3507	141.934	39.3507	141.934	2024	10	6	TRACjapo-OKI-MY0041_S107_L001_R1_001.fastq.gz	TRACjapo-OKI-MY0041_S107_L001_R2_001.fastq.gz	36.7	2.08	2.62	aji24-41_S966_L001_R1_001.fastq.gz	aji24-41_S966_L001_R2_001.fastq.gz
42	TRACjapo-OKI-MY0042	OKI-MY-0042			Iwate_6h	host-only	Iwate	Honshu Pacific side	39.3507	141.934	39.3507	141.934	2024	10	6	TRACjapo-OKI-MY0042_S108_L001_R1_001.fastq.gz	TRACjapo-OKI-MY0042_S108_L001_R2_001.fastq.gz	158.4	2.05	2.23
44	TRACjapo-OKI-MY0044	OKI-MY-0044	aji24-44	Shimane_1	Shimane_1	16S+host	Shimane	Honshu Japan Sea side	36.1726	133.28	36.1726	133.28	2024	10	5	TRACjapo-OKI-MY0044_S109_L001_R1_001.fastq.gz	TRACjapo-OKI-MY0044_S109_L001_R2_001.fastq.gz	105.1	1.89	1.87	aji24-44_S967_L001_R1_001.fastq.gz	aji24-44_S967_L001_R2_001.fastq.gz
45	TRACjapo-OKI-MY0045	OKI-MY-0045	aji24-45	Shimane_2	Shimane_2	16S+host	Shimane	Honshu Japan Sea side	36.1726	133.28	36.1726	133.28	2024	10	5	TRACjapo-OKI-MY0045_S110_L001_R1_001.fastq.gz	TRACjapo-OKI-MY0045_S110_L001_R2_001.fastq.gz	95.1	1.95	2.25	aji24-45_S968_L001_R1_001.fastq.gz	aji24-45_S968_L001_R2_001.fastq.gz
46	TRACjapo-OKI-MY0046	OKI-MY-0046	aji24-46	Shimane_3	Shimane_3	16S+host	Shimane	Honshu Japan Sea side	36.1726	133.28	36.1726	133.28	2024	10	5	TRACjapo-OKI-MY0046_S111_L001_R1_001.fastq.gz	TRACjapo-OKI-MY0046_S111_L001_R2_001.fastq.gz	88.4	2	2.25	aji24-46_S969_L001_R1_001.fastq.gz	aji24-46_S969_L001_R2_001.fastq.gz
